# FMO rewires metabolism to promote longevity through tryptophan and one carbon metabolism

**DOI:** 10.1101/2021.06.18.449022

**Authors:** Hyo Sub Choi, Ajay Bhat, Marshall B. Howington, Megan L. Schaller, Rebecca Cox, Shijiao Huang, Safa Beydoun, Hillary A. Miller, Angela M. Tuckowski, Joy Mecano, Elizabeth S. Dean, Lindy Jensen, Daniel A. Beard, Charles R. Evans, Scott F. Leiser

## Abstract

Flavin containing monooxygenases (FMOs) are promiscuous enzymes known for metabolizing a wide range of exogenous compounds. In *C. elegans*, *fmo-2* expression increases lifespan and healthspan downstream of multiple longevity-promoting pathways through an unknown mechanism. Here, we report that, contrary to its classification as a xenobiotic enzyme, *fmo-2* expression leads to rewiring of endogenous metabolism principally through changes in one carbon metabolism (OCM). Using computer modeling, we identify decreased methylation as the major OCM flux modified by FMO-2 that is sufficient to recapitulate its longevity benefits. We further find that tryptophan is decreased in multiple mammalian FMO overexpression models and is a validated substrate for FMO enzymes. Our resulting model connects a single enzyme to two previously unconnected key metabolic pathways and provides a framework for the metabolic interconnectivity of longevity-promoting pathways such as dietary restriction. FMOs are well-conserved enzymes that are also induced by lifespan-extending interventions in mice, supporting a conserved and critical role in promoting health and longevity through metabolic remodeling.
