## Supplementary material for "FMO rewires metabolism to promote longevity through tryptophan and one carbon metabolism": Supplementary Data 2.xls

### Sheet: Pathways
	Pathway total	Hits.total	Hits.sig	Expected	FET	EASE	Gamma	Emp.Hits	Empirical	Pathway Number
Glycine, serine and threonine metabolism	25	13	13	3.1829	8.7e-05	0.0012076	0.0034482	0	0	P1
Cysteine and methionine metabolism	34	10	9	4.3288	0.0096733	0.048756	0.003892	0	0	P2
beta-Alanine metabolism	13	7	7	1.6551	0.0072792	0.057739	0.0039827	0	0	P3
Aminoacyl-tRNA biosynthesis	20	14	11	2.5464	0.025665	0.079338	0.0042104	0	0	P4
Valine, leucine and isoleucine biosynthesis	8	5	5	1.0185	0.030477	0.18138	0.0055004	0	0	P5
Valine, leucine and isoleucine degradation	35	16	11	4.4561	0.099396	0.21187	0.0059674	0	0	P6
Alanine, aspartate and glutamate metabolism	20	11	8	2.5464	0.10999	0.26316	0.0068572	2	0.02	P7
Propanoate metabolism	19	8	6	2.419	0.14285	0.35514	0.0088591	7	0.07	P8
Amino sugar and nucleotide sugar metabolism	27	9	6	3.4376	0.25385	0.49388	0.013322	10	0.1	P9
Butanoate metabolism	12	7	5	1.5278	0.22652	0.49458	0.013351	0	0	P10
Pantothenate and CoA biosynthesis	16	5	4	2.0371	0.18748	0.49538	0.013383	5	0.05	P11
Inositol phosphate metabolism	17	3	3	2.1644	0.12499	0.49632	0.013422	0	0	P12
Fructose and mannose metabolism	16	4	3	2.0371	0.31433	0.68567	0.025079	0	0	P13
Sphingolipid metabolism	9	4	3	1.1459	0.31433	0.68567	0.025079	6	0.06	P14
Terpenoid backbone biosynthesis	12	4	3	1.5278	0.31433	0.68567	0.025079	0	0	P15
Glyoxylate and dicarboxylate metabolism	30	11	6	3.8195	0.50677	0.72567	0.029094	9	0.09	P16
Synthesis and degradation of ketone bodies	4	2	2	0.50927	0.25122	0.74878	0.031825	0	0	P17
D-Arginine and D-ornithine metabolism	4	2	2	0.50927	0.25122	0.74878	0.031825	0	0	P18
N-Glycan biosynthesis	35	2	2	4.4561	0.25122	0.74878	0.031825	0	0	P19
Mucin type O-glycan biosynthesis	4	2	2	0.50927	0.25122	0.74878	0.031825	0	0	P20
Galactose metabolism	15	5	3	1.9098	0.50462	0.81252	0.041586	38	0.38	P21
Arginine and proline metabolism	27	15	7	3.4376	0.71027	0.85389	0.050596	6	0.06	P22
Pentose phosphate pathway	21	3	2	2.6737	0.50368	0.87501	0.056499	35	0.35	P23
Histidine metabolism	8	3	2	1.0185	0.50368	0.87501	0.056499	0	0	P24
Glycerophospholipid metabolism	12	3	2	1.5278	0.50368	0.87501	0.056499	4	0.04	P25
Glycolysis / Gluconeogenesis	22	6	3	2.801	0.66319	0.89181	0.062105	39	0.39	P26
Pyruvate metabolism	16	6	3	2.0371	0.66319	0.89181	0.062105	39	0.39	P27
Pyrimidine metabolism	40	21	9	5.0927	0.82752	0.91342	0.070989	52	0.52	P28
Sulfur metabolism	11	4	2	1.4005	0.69302	0.93812	0.084764	18	0.18	P29
Tyrosine metabolism	21	5	2	2.6737	0.81862	0.96952	0.11459	29	0.29	P30
Tryptophan metabolism	30	5	2	3.8195	0.81862	0.96952	0.11459	0	0	P31
D-Glutamine and D-glutamate metabolism	5	5	2	0.63659	0.81862	0.96952	0.11459	0	0	P32
Nicotinate and nicotinamide metabolism	14	5	2	1.7824	0.81862	0.96952	0.11459	5	0.05	P33
Glutathione metabolism	17	9	3	2.1644	0.91734	0.98185	0.13656	5	0.05	P34
Citrate cycle (TCA cycle)	16	6	2	2.0371	0.89634	0.98507	0.14479	29	0.29	P35
Folate biosynthesis	22	6	2	2.801	0.89634	0.98507	0.14479	23	0.23	P36
Purine metabolism	60	23	7	7.6391	0.98821	0.99634	0.20264	72	0.72	P37
Pentose and glucuronate interconversions	14	6	1	1.7824	0.98594	1	1	39	0.39	P38
Ascorbate and aldarate metabolism	6	4	1	0.76391	0.94053	1	1	59	0.59	P39
Fatty acid biosynthesis	6	2	1	0.76391	0.75366	1	1	0	0	P40
Fatty acid elongation	29	1	1	3.6922	0.50244	1	1	0	0	P41
Fatty acid degradation	35	2	1	4.4561	0.75366	1	1	0	0	P42
Arginine biosynthesis	6	3	1	0.76391	0.87865	1	1	0	0	P43
Lysine degradation	15	2	1	1.9098	0.75366	1	1	0	0	P44
Selenocompound metabolism	14	1	1	1.7824	0.50244	1	1	21	0.21	P45
Starch and sucrose metabolism	10	5	1	1.2732	0.971	1	1	39	0.39	P46
Mannose type O-glycan biosynthesis	9	1	1	1.1459	0.50244	1	1	0	0	P47
Glycerolipid metabolism	7	1	1	0.89122	0.50244	1	1	35	0.35	P48
Arachidonic acid metabolism	12	4	1	1.5278	0.94053	1	1	16	0.16	P49
One carbon pool by folate	8	2	1	1.0185	0.75366	1	1	23	0.23	P50
Porphyrin and chlorophyll metabolism	17	2	1	2.1644	0.75366	1	1	13	0.13	P51
Nitrogen metabolism	5	2	1	0.63659	0.75366	1	1	0	0	P52
Drug metabolism - cytochrome P450	13	3	1	1.6551	0.87865	1	1	0	0	P53
Drug metabolism - other enzymes	25	5	1	3.1829	0.971	1	1	0	0	P54
Phosphatidylinositol signaling system	15	1	1	1.9098	0.50244	1	1	0	0	P55

### Sheet: Statistics
m.z	p.value	t.score
71.0146	0.0330782	-3.19436
75.0092	0.532426	0.682452
84.0457	0.512837	0.717318
85.0297	0.991507	0.0113245
87.0091	0.916171	-0.112064
88.0407	0.00481225	-5.65699
88.0407	0.0263934	-3.43587
98.0608	0.0930827	2.19585
102.056	0.00157945	-7.63641
102.057	0.00110025	-8.3979
103.03	0.00119825	-8.21225
104.035	0.020932	-3.69472
110.072	0.039029	-3.0235
110.072	0.144838	-1.80827
111.008	0.841903	-0.21278
114.056	0.132606	-1.8844
116.035	0.766441	0.317934
116.071	0.005441	-5.46813
118.05	0.167476	-1.68395
124.015	0.110377	-2.04451
128.035	0.000659945	-9.59301
129.02	0.803019	-0.266512
130.087	0.0189028	-3.8123
131.045	0.40658	0.926601
132.029	0.00300968	-6.42926
133.01	0.025108	-3.49065
133.053	0.0934606	2.19222
134.046	0.0281505	-3.3659
140.011	0.461204	-0.814238
144.049	0.485388	-0.767864
145.061	0.227603	1.42381
145.093	0.0607226	-2.5894
146.045	0.00197469	-7.19753
146.047	0.196132	1.54975
146.063	0.175417	1.64451
147.028	0.000431453	-10.7051
147.065	0.753138	-0.336884
148.044	0.0295525	-3.31368
148.06	3.77371e-05	19.8849
150.002	0.41327	-0.912195
150.041	0.498109	0.744179
151.025	0.468425	0.800197
152.081	0.00234473	-6.87528
153.067	0.245534	1.35965
154.015	0.00548	-5.4573
154.026	0.0477299	2.82202
154.061	0.160662	-1.71941
154.061	0.0315977	-3.24255
156.008	0.00484605	-5.64609
160.06	0.0633073	2.54997
164.001	0.0638789	-2.5415
164.037	0.0129822	4.26689
164.07	0.0421539	-2.94559
166.061	0.0475793	-2.82514
167.019	0.248266	-1.35029
167.043	0.812048	-0.253958
168.022	0.312968	-1.15342
171.026	0.0501799	-2.77294
172.003	0.993309	0.00892136
180.064	0.16013	-1.72224
184.999	0.0392913	-3.01668
185.04	0.000214677	-12.8004
186.025	0.00159079	-7.62199
189.001	0.603293	-0.563325
191.018	0.967562	-0.0432672
194.047	0.111682	-2.03417
196.07	0.212664	-1.48123
196.07	0.0351172	-3.13201
197.029	0.0615576	2.57645
203.081	0.157483	-1.73649
206.008	0.0321156	-3.22539
208.019	0.00408241	-5.91829
210.086	0.487337	0.764205
213.083	0.0561545	-2.66402
214.046	0.535079	0.677802
218.101	0.247274	1.35368
219.103	0.304693	1.17632
221.057	0.00515881	-5.5494
222.033	0.0517475	2.74296
222.043	0.020979	-3.69216
227.098	0.232856	1.40451
230.038	0.0134804	4.21974
241.944	0.0723975	2.42466
243.062	0.986732	-0.0176924
244.127	0.0296513	-3.31011
245.021	0.0114186	-4.43038
245.135	0.685638	-0.435547
253.066	0.519594	0.705183
254.028	0.0304412	-3.28208
259.033	0.0132904	-4.23747
263.475	0.0124864	-4.31604
264.038	0.0354375	3.1226
264.473	0.0440404	-2.90175
265.157	0.0867816	-2.25895
267.229	0.196421	1.5485
270.24	0.00618768	-5.27581
270.984	0.542636	-0.664644
271.471	0.0248007	-3.50424
272.014	0.256338	-1.3232
272.086	0.157137	-1.73837
274.136	0.512881	-0.717237
275.166	0.385765	-0.97274
277.21	0.742059	-0.352779
278.073	0.0384707	-3.03818
281.245	0.112347	2.02895
282.082	0.0275325	3.3899
282.241	0.0131396	-4.25177
283.031	0.0457514	-2.86385
286.172	0.0142692	-4.14923
288.117	0.000243261	-12.3985
289.127	0.725737	-0.376395
290.084	0.216677	-1.46542
295.26	0.745001	-0.348548
296.256	0.545665	-0.659407
299.253	0.387926	-0.967852
300.055	0.0411598	-2.96962
300.185	0.209392	-1.49435
302.074	0.0371142	-3.07493
302.462	0.0444203	-2.89319
303.227	0.0215482	-3.66169
305.078	0.636751	-0.510239
305.234	0.320583	-1.13284
307.262	0.972745	0.0363496
311.468	0.031729	-3.23817
316.119	0.0178763	3.87769
316.167	0.0172736	-3.91822
321.206	0.191922	1.56815
323.19	0.57559	-0.608711
328.057	0.323424	-1.12527
328.267	0.103021	-2.10543
329.296	0.640835	-0.503875
330.122	0.402262	-0.936005
330.199	0.0931212	-2.19548
338.986	0.0164019	-3.97994
340.218	0.790519	0.283981
341.105	0.322022	1.129
341.253	0.617851	0.54001
343.273	0.00644287	5.2165
344.03	0.229846	-1.41551
344.205	0.342073	-1.07707
344.259	0.814575	0.250453
346.052	0.0315854	-3.24296
346.053	0.435882	-0.864896
346.089	0.176921	-1.63725
346.276	0.30746	1.1686
350.455	0.0541694	-2.69866
351.324	0.301647	1.1849
355.296	0.00492483	-5.62103
356.274	0.240848	-1.37596
358.066	0.0248217	-3.50331
361.074	0.527674	-0.690823
362.051	0.640901	0.503773
362.233	0.00566434	5.40737
371.531	0.06293	-2.55561
375.099	0.127344	-1.9195
376.102	0.754198	0.335368
376.211	0.724988	-0.377485
377.082	0.296559	1.1994
378.057	0.462249	0.812196
378.222	0.142969	-1.81945
379.131	0.617684	0.540276
379.385	0.775576	0.305002
380.267	0.247818	-1.35182
382.057	0.908582	-0.12227
382.198	0.00339342	-6.22385
382.546	0.0154661	-4.05076
382.547	0.120161	-1.97007
383.122	0.0270224	-3.4102
383.33	0.404445	-0.931239
384.342	0.357034	-1.04009
392.244	0.000320544	11.5537
393.277	0.119696	1.97345
395.267	0.117231	1.99164
396.211	0.00056375	-9.99199
398.225	0.266319	-1.29082
400.315	0.0768236	-2.36997
401.126	0.511178	0.720314
402.007	0.0728907	-2.41838
402.991	0.143602	-1.81565
403.552	0.0102475	-4.57172
404.102	0.2696	-1.28044
404.552	0.0441614	-2.89902
405.274	0.819091	-0.244199
406.265	0.00175133	7.43055
408.211	1.78442e-06	-42.7827
409.027	0.232443	-1.40601
409.265	0.0167027	3.95821
410.227	0.00011253	-15.0858
410.559	0.266922	-1.2889
410.56	0.0436732	-2.91011
411.356	0.987001	-0.0173332
413.264	0.350166	-1.05689
414.543	0.100393	-2.12836
422.227	0.000100827	-15.5117
423.567	0.00693581	-5.10966
424.241	0.00364348	-6.10479
424.575	0.0782223	-2.35342
426.018	0.0818406	-2.31213
426.018	0.0313997	-3.24919
426.109	0.122962	1.94997
427.284	0.867967	-0.177193
428.13	0.0078102	-4.94118
431.271	0.035539	3.11964
432.215	0.125063	-1.93521
432.274	0.0140114	-4.17174
434.085	0.00674774	-5.1493
434.227	0.00102437	-8.55631
436.243	0.00095112	-8.72367
438.258	0.111895	2.03249
440.107	0.000165346	-13.6808
441.035	0.420333	-0.897196
442.011	0.0249167	-3.49909
442.012	0.423697	-0.890128
442.124	0.000182277	-13.3455
443.28	0.910338	0.119907
444.064	0.000542172	-10.0932
444.22	9.72646e-05	-15.6537
448	0.0905602	-2.22052
448.243	0.000778214	-9.19145
450.258	0.0729783	-2.41727
450.263	0.00982111	-4.62811
452.275	0.0383917	-3.04028
453.365	0.0543884	-2.69477
455.339	0.236981	1.38966
456.042	0.0578387	-2.63572
456.273	0.752126	-0.338332
457.414	0.298406	-1.19411
458.224	0.0105095	-4.53846
459.025	0.0465738	-2.84621
460.097	0.00884392	-4.76941
460.237	0.0177512	-3.88597
462.113	0.301476	-1.18538
462.26	0.803796	-0.265431
463.09	0.0374057	-3.0669
463.975	0.0673411	-2.49199
463.992	0.200237	-1.5322
464.059	0.0048458	-5.64617
464.27	0.722766	0.380721
464.283	0.0251192	-3.49016
466.253	0.00108292	-8.43286
466.299	0.418208	-0.901688
469.332	0.419844	0.898229
470.232	0.000100166	-15.5376
470.292	0.746597	-0.346255
471.237	4.40063e-05	-19.129
472.236	0.014481	-4.1311
473.106	0.63135	-0.51869
473.273	0.764685	-0.320427
474.262	0.025884	-3.45719
476.043	0.691985	-0.426068
476.273	0.18954	1.57873
476.277	0.133797	-1.87666
477.103	0.301485	-1.18536
478.241	0.0919971	-2.20637
478.291	0.288042	-1.22422
479.111	0.721348	-0.382789
480.306	0.00750925	-4.99645
481.319	0.0605796	-2.59163
481.973	0.0331888	-3.19087
482.958	0.0324124	-3.21571
483.076	0.191704	-1.56911
483.962	0.0165154	-3.97168
483.963	0.00183586	7.33826
484.084	0.198304	-1.54042
488.142	0.000105191	-15.346
489.302	0.568151	0.621142
490.115	0.0216743	-3.65507
491.079	0.00068267	-9.50923
492.08	0.000516309	-10.2213
492.305	0.0598959	-2.60241
493.218	0.0935179	-2.19167
494.209	0.0198039	-3.75831
494.664	0.671304	-0.457128
495.268	0.952874	-0.062887
497.093	0.0076512	4.97005
498.097	0.00998068	4.60666
498.259	0.0757946	-2.38236
498.937	0.0732788	-2.41347
500.276	0.109268	-2.0534
501.288	0.0543782	-2.69495
502.289	0.18931	-1.57977
503.317	0.90541	0.126541
503.996	0.0426881	-2.93295
504.301	0.15401	-1.75557
504.932	0.0271891	-3.40352
505.135	6.20789e-06	-31.3015
505.985	0.02769	-3.38372
506.302	0.558589	-0.637285
507.667	0.0390859	-3.02201
508.699	0.0927426	-2.19913
509.287	0.510601	-0.721358
510.287	0.272205	-1.27227
512.341	0.247456	1.35306
513.34	0.244985	1.36155
521.003	0.635483	-0.51222
521.689	0.154641	-1.75207
521.979	0.666672	-0.464156
521.979	0.598697	-0.570761
522.106	6.41839e-05	-17.3901
522.983	0.604224	-0.561824
523.3	0.13752	-1.85294
524.479	0.0928433	-2.19816
524.655	0.0188786	-3.81379
525.124	0.000360952	-11.2072
525.668	0.0357078	-3.11474
526.103	0.000106618	-15.2936
526.356	0.346026	1.06716
527.969	0.503392	0.734475
528.698	0.1845	-1.60161
528.965	0.0129169	-4.27323
529.96	0.0292814	-3.32355
536.056	0.000153588	-13.9399
536.502	0.202388	-1.52315
538.085	0.000498825	-10.3125
540.05	0.0841264	-2.28709
540.074	0.000706578	-9.42475
540.372	0.266149	1.29136
541.119	0.00485883	-5.64199
541.981	0.301328	1.1858
542.98	0.41675	-0.90478
543.419	0.900644	0.132963
543.956	0.353741	-1.04811
544.319	0.737275	-0.359676
544.435	0.854779	-0.195162
544.955	0.286175	-1.22975
545.199	0.217948	-1.46047
545.974	0.0736592	-2.40869
546.324	0.716193	0.390322
547.082	1.8646e-05	-23.7472
547.946	0.00885385	-4.76788
549.944	0.0195497	-3.77323
551.24	0.33578	-1.09307
554.388	0.100735	2.12533
555.082	0.833361	-0.224512
555.238	0.882259	-0.157801
555.345	0.884206	0.155166
556.106	0.00451814	-5.75603
557.367	0.536678	0.675006
557.47	0.0174434	-3.90663
558.335	0.381756	-0.981868
558.461	0.0101878	-4.57944
558.959	0.283606	-1.23742
559.105	0.262817	-1.30205
559.421	0.169544	-1.67349
560.341	0.877922	0.163677
561.074	0.00387878	-6.00159
562.33	0.232899	-1.40435
563.058	0.073322	-2.41293
563.544	0.00312723	6.36306
564.321	0.237411	-1.38812
565.044	0.0260603	-3.44976
565.927	0.404276	-0.931608
568.404	0.263354	1.30031
569.362	0.514789	0.713799
570.384	0.671273	0.457175
571.341	0.455124	-0.826195
571.484	0.309427	-1.16315
572.152	0.0800814	-2.33194
572.479	0.129575	-1.90443
574.171	0.000118205	-14.8986
575.078	0.531628	-0.683855
578.33	0.938686	-0.0818663
579.029	0.118974	-1.97873
579.175	0.0490394	-2.79543
580.177	0.0270522	-3.409
581.074	0.773005	-0.308635
582.419	0.386988	0.969969
583.378	0.602449	0.564689
585.351	0.761123	0.325493
585.355	0.706625	-0.404376
586.347	0.877353	-0.164449
586.36	0.809439	-0.257581
587.03	0.0289372	-3.33623
588.104	0.00111404	-8.37055
589.334	0.230283	-1.41391
590.263	0.786773	-0.289236
590.354	0.622545	0.532565
592.563	0.804317	0.264704
595.17	0.614487	-0.545367
596.138	0.513483	-0.716152
596.312	0.38058	-0.984563
597.393	0.845892	0.207313
598.373	0.787307	-0.288485
599.369	0.878516	-0.162873
599.5	0.284261	-1.23546
600.488	0.173549	-1.65362
601.32	0.363427	-1.0247
601.988	0.61868	0.538691
602.388	0.463804	0.809163
603.024	0.000368471	11.1481
603.046	0.00236685	-6.85803
604.065	0.0110723	-4.47028
604.363	0.0746965	2.39579
606.071	0.324988	-1.12113
606.345	0.803848	-0.265358
610.301	0.00958893	-4.66009
610.368	0.609989	0.552558
611.141	0.492603	-0.754373
611.409	0.460701	0.815222
612.316	0.352053	1.05224
613.385	0.642062	0.501968
613.499	0.0275088	-3.39084
614.202	0.0932399	2.19433
616.236	0.0733577	2.41248
616.403	0.646695	0.494787
620.589	0.0950102	2.1775
622.351	0.871887	-0.171867
623.366	0.907526	0.123691
623.948	0.0550038	-2.68393
624.349	0.74596	0.34717
625.052	0.000673222	-9.54363
625.425	0.328353	1.11229
627.404	0.919488	0.107608
628.543	0.834114	0.223476
633.125	0.452811	-0.830777
633.517	0.0396597	-3.0072
634.361	0.314924	-1.14809
635.302	0.881293	0.15911
636.201	0.00767807	4.96512
636.319	0.538579	-0.671691
636.371	0.911739	-0.118023
638.365	0.986537	0.0179525
638.964	0.403494	0.933314
639.441	0.869781	0.174728
641.419	0.723215	0.380067
642.559	0.395196	0.951579
645.92	0.0291086	-3.32989
647.373	0.262405	-1.30338
647.917	0.0346098	-3.14712
648.559	0.104019	-2.09688
649.119	0.134723	-1.87069
650.387	0.880118	-0.160701
652.382	0.989051	-0.0145992
653.456	0.921434	-0.104995
655.436	0.539695	0.66975
656.393	0.585439	-0.592415
657.402	0.0744705	-2.39858
657.561	0.0867759	-2.25901
658.551	0.564683	0.626976
659.408	0.817087	-0.246973
660.316	0.510267	0.721962
660.936	0.456785	-0.822916
661.364	0.707698	-0.402795
661.906	0.0269167	-3.41446
662.098	0.0552245	-2.68007
664.114	0.202015	-1.52472
664.617	0.0959114	2.16906
665.17	0.0505708	2.76536
665.361	0.0307282	-3.27211
666.374	0.320105	-1.13412
667.185	0.508245	0.725631
667.472	0.412296	0.91428
668.468	0.918676	-0.108698
670.41	0.696062	-0.420004
672.567	0.650656	0.488671
673.424	0.373612	-1.00067
675.402	0.768606	-0.314864
676.562	0.097748	2.15213
677.156	0.0168083	-3.95069
677.904	0.0652265	-2.52187
678.912	0.226044	-1.42962
681.489	0.578961	0.603113
682.444	0.851016	0.200302
683.409	0.918483	0.108958
684.425	0.728034	-0.373057
685.013	0.0224574	-3.61496
685.432	0.423228	-0.89111
685.572	0.293573	1.20803
686.4	0.281849	-1.2427
686.582	0.0703977	2.45063
687.439	0.365731	-1.01921
689.416	0.761974	-0.324282
691.389	0.0643114	-2.53515
693.202	0.577082	-0.60623
695.212	0.160714	1.71913
695.31	0.216442	1.46634
699.444	0.339474	-1.08365
699.494	0.801688	0.268367
700.5	0.894994	0.140584
701.409	0.0855966	-2.27139
701.506	0.998003	-0.00266321
703.436	0.323319	-1.12555
705.408	0.0603148	-2.59579
707.409	0.196879	-1.54653
710.315	0.969538	-0.0406306
710.477	0.703846	-0.408476
711.31	0.193587	1.56082
711.404	0.280651	-1.24632
711.472	0.982118	0.023846
712.455	0.951134	0.065213
715.187	0.47921	-0.779537
715.472	0.979619	-0.0271788
716.423	0.273286	-1.26891
716.526	0.126942	-1.92225
723.401	0.190517	-1.57437
724.397	0.192268	-1.56661
724.643	0.371202	1.00631
726.313	0.568691	0.620236
726.473	0.952949	0.062786
726.529	0.228094	-1.42199
727.471	0.782327	-0.295485
727.586	0.0731413	2.41521
728.445	0.136065	-1.86213
728.545	0.704976	-0.406808
730.549	0.342948	-1.07487
733.434	0.198341	-1.54026
736.491	0.0238566	-3.54729
738.347	0.405376	0.929214
738.502	0.975821	0.0322457
738.507	0.0607697	-2.58866
739.499	0.431739	-0.873409
739.881	0.0186254	-3.82954
740.488	0.685054	-0.436421
740.526	0.262524	-1.30299
742.066	0.957361	0.0568905
742.543	0.23868	-1.38361
744.083	0.0140487	-4.16846
744.101	0.0349748	-3.13622
744.437	0.17197	-1.6614
745.462	0.327766	-1.11383
746.441	0.314436	-1.14942
748.01	0.308918	-1.16456
748.521	0.270837	-1.27655
752.513	0.823024	-0.238762
752.535	0.296524	-1.1995
753.466	0.535774	-0.676586
754.344	0.331464	1.10419
754.548	0.726138	-0.375812
756.414	0.243059	-1.36823
760.339	0.130919	-1.89548
760.511	0.0590363	-2.61617
762.519	0.0916376	-2.20989
763.519	0.23129	-1.41022
764.381	0.00269647	-6.6224
766.388	0.236566	1.39114
767.485	0.552554	-0.647571
768.553	0.266993	-1.28868
772.048	0.923138	0.102708
772.49	0.12094	-1.96442
774.508	0.206303	-1.50693
775.545	0.002987	-6.44239
777.538	0.00629381	-5.25079
778.381	0.0104204	-4.54965
781.504	0.809966	-0.256849
784.602	0.712626	0.395551
788.528	0.02041	-3.72362
788.535	0.0515435	-2.7468
789.531	0.0504341	-2.768
790.466	0.131299	-1.89297
792.544	0.165785	-1.69261
794.492	0.559472	-0.635786
795.546	0.00260209	-6.68608
796.499	0.345077	-1.06953
796.564	0.28535	-1.23221
800.541	0.121687	-1.95905
803.466	0.180684	-1.61935
805.566	0.960704	-0.0524247
806.486	0.79695	-0.274981
806.559	0.96743	-0.0434443
807.567	0.981835	0.0242232
808.51	0.106429	-2.07662
808.561	0.426814	0.883617
809.569	0.496201	0.747702
812.532	0.22263	-1.44249
815.45	0.976016	0.0319848
816.496	0.0601964	-2.59766
820.589	0.826767	-0.233595
821.591	0.595601	0.57579
822.521	0.128011	-1.91497
824.525	0.0943609	-2.18363
824.541	0.60235	-0.564848
829.456	0.93572	-0.085838
833.513	0.00840791	-4.83872
835.528	0.0166731	-3.96033
835.582	0.31874	1.13778
840.551	0.099661	-2.13487
841.393	0.0521418	-2.73559
841.493	0.0294047	-3.31905
842.57	0.23134	-1.41003
844.59	0.229826	-1.41559
846.587	0.247544	-1.35276
847.532	0.0446213	-2.8887
848.614	0.40279	0.934849
849.55	0.0312351	-3.25475
850.544	0.250983	-1.34108
850.558	0.0359415	-3.108
855.501	0.0111208	-4.4646
856.577	0.161737	-1.71371
858.588	0.190427	-1.57478
859.531	0.338331	-1.08655
861.546	0.033154	-3.19196
862.549	0.0358799	-3.10977
864.561	0.287289	1.22645
864.565	0.151148	-1.77165
866.567	0.0974083	-2.15523
867.496	0.389761	-0.96372
869.404	0.398361	-0.944573
869.517	0.0558643	-2.669
873.546	0.439638	-0.857236
875.561	0.437844	-0.860889
878.583	0.174316	-1.64986
879.505	0.199322	-1.53608
880.579	0.201627	-1.52635
881.517	0.241775	-1.37271
883.532	0.206279	-1.50703
884.544	0.0939634	-2.18741
890.566	0.0382919	-3.04294
890.568	0.798906	-0.272249
895.532	0.0972041	-2.1571
896.561	0.0634815	2.54738
897.545	0.0843821	-2.28434
899.061	0.514003	-0.715215
900.539	0.0404303	-2.98769
902.549	0.0260151	-3.45165
904.515	0.171752	-1.66247
904.56	0.0507316	-2.76226
905.413	0.639334	0.506212
906.575	0.0985051	-2.14525
909.547	0.502843	-0.735481
910.57	0.191774	1.5688
911.53	0.335525	-1.09372
911.563	0.0186899	-3.8255
913.075	0.340594	-1.08081
920.518	0.129732	-1.90338
929.558	0.167556	-1.68355
931.572	0.313735	-1.15133
937.571	0.159955	-1.72317
938.586	0.339317	-1.08404
939.638	0.00694446	-5.10787
951.581	0.045642	-2.86622
953.579	0.516504	-0.710717
955.119	0.40144	-0.937805
959.583	0.339065	-1.08468
963.574	0.606379	-0.558354
963.579	0.010474	-4.5429
965.579	0.219904	-1.45291
967.668	0.23722	-1.3888
1005.5	0.602878	-0.563996
1010.59	0.0907897	-2.21824
1011.18	0.882265	-0.157794
1053.23	0.523521	0.698185
1083.61	0.179671	1.62413
1084.67	0.216021	-1.46798
1117.67	0.00682927	-5.13195
1124.87	0.0656072	2.51641
1125.87	0.0342906	3.15676
1193.78	0.6297	-0.521282
1195.8	0.797922	-0.273623
1212.8	0.425129	-0.887132
1223.64	0.714776	-0.392397
1225.65	0.702118	-0.411029
1226.81	0.963597	0.0485616
1240.82	0.185771	-1.59578
1249.83	0.0582094	-2.62962
1252.82	0.209946	-1.49212
1255.82	0.468058	-0.800907
1258.85	0.719597	-0.385344
1259.85	0.710678	-0.398411
1382.14	0.910157	0.120151
1396.14	0.83961	0.215926
