## Supplementary material for "FMO rewires metabolism to promote longevity through tryptophan and one carbon metabolism": Supplementary Data 3.csv

	Label	Biotin	Pantothenic acid	Nicotinic acid	Choline	Riboflavin	Betaine	Thiamine	Methionine	Pyridoxal 5'-phosphate	Folic acid	Dihydrofolic acid	Serine	5-methyltetrahydrofolate	S-adenosyl-homocysteine	Methylcobalamin	Homocysteine	S-adenosyl-methionine	Cystathionine	Cystine
KO1	FMO-2 KO	-1.01375223289677	-0.856350791425655	1.56549042129717	-1.10893247133614	-1.04987058392388	-1.1574046332237	-0.86184840612511	-0.622508608803995	-0.815025488395452	-0.0469855060255716	-0.509633842289474	-0.676713915388852	-0.770490695513811	-0.819791771996689	-1.13496128884049	-0.665537982845172	0.0722769480591776	-1.11680452336531	-0.537582614124092
KO2	FMO-2 KO	1.33163002007908	0.738589535162578	-0.188892565220018	0.884930708800074	0.0205650651732472	1.35365080733937	-0.115641030164596	-0.790280048432577	-0.496328623049279	0.738465453149905	-0.543716377987373	-0.296736688965691	-1.29386426374625	0.265731815597139	-1.27728607928976	-0.626449962173087	2.27200544070415	1.35828544599154	-0.482967425437309
KO3	FMO-2 KO	-0.582902001326862	-0.677298598856453	0.671101672646185	-0.184895813843392	0.340879467333376	-0.763030842992889	-1.12716574205085	-0.782634733694004	-0.476865653497897	-1.57832445337713	0.147389398948096	-0.815101115905027	-0.228850884910304	-0.910159104547634	0.462430972100632	-0.760934299078659	0.0722769480591776	-0.769157231225848	-0.841063525466239
OE1	FMO-2 OE	0.399439314814713	0.320289420800664	-0.188892565220018	-0.743187068120828	1.71440119442229	0.673718735641974	0.557865645083555	-0.172944848922367	-0.343606296069255	0.18305284231654	2.56902866425418	0.172188468640578	0.789098288904622	0.242179205967554	0.424373217877662	0.808681997906331	-0.322917390551173	0.526094844352837	-0.163175703464459
OE2	FMO-2 OE	-1.1471566805137	-0.868395018838023	-0.843085839153907	1.15125972588155	-0.6068578576637	0.420036474838925	0.979488607676747	2.20248699860289	2.00188189219297	1.1952374300965	-0.477853776243392	-0.247422451757146	-0.0934197720437763	0.0993489764366068	1.80166781163952	0.501325516174768	-1.01657567172221	0.464533321791091	1.66402885943872
OE3	FMO-2 OE	0.518688225732723	0.246135521310798	-1.01803521380582	1.21907362078297	1.40781886890746	0.108916218526281	1.68418044431979	0.908302081268051	1.35891131180965	0.878570929057832	-0.496421370787363	1.35250258381161	1.43386803280845	2.30754778060052	-0.234497955499732	2.15145295146436	-1.29389711872666	0.520036368001281	1.66402885943872
WT1	Wild type	-0.900115733270973	-1.13083382819975	-1.47629371060181	-1.15007263980525	-0.121934270712143	-1.4612611396734	-0.428379871017401	-0.731732167856942	0.0461945566001556	-1.61695551619183	-0.539193141644062	-0.925680696908526	-1.22619047076773	-0.789594731174439	-0.898032263552173	-0.475126461869809	0.0722769480591776	-1.28304891825382	-0.773575809950371
WT2	Wild type	1.51337904018162	0.223801581070591	0.677141123715584	-0.829110804610001	-0.960585315185115	-0.338222948091717	-1.19446770506481	-0.264248459915697	-0.830714912376009	0.326361980379014	0.0773781914890657	1.93917198967659	1.20635497224659	-0.606327047688848	0.754021127796375	-0.908396422064233	0.0722769480591776	-0.814844750436107	-0.748086666417702
WT3	Wild type	-0.119209952799826	2.00406217897525	0.801466676342639	0.760934742251019	-0.744416568351526	1.16359732763516	0.505968057342675	0.253559787754642	-0.44444678721489	-0.0794231594052583	-0.22697774573968	-0.502208173203538	0.183494793022211	0.211064876805787	0.102284457767963	-0.0250153375145048	0.0722769480591776	1.11490544314434	0.218394025982723
