## Supplementary material for "FMO rewires metabolism to promote longevity through tryptophan and one carbon metabolism": Supplementary Data 4.xlsx

### Sheet: Sheet1
Strain	Experiment	Food	n	Median	Mean	p-value
KAE9	1	ahcy-1 (RNAi)	51	8	8.1	0.0245
KAE9	1	atic-1 (RNAi)	50	6	6.2	1.5e-06
KAE9	1	cbs-1 (RNAi)	37	7	7.11	0.0005
KAE9	1	cdc48.2 (RNAi)	54	4	4.43	0
KAE9	1	ckb-2 (RNAi)	47	9	10.06	0.4778
KAE9	1	cth-1 (RNAi)	52	8	8.4	0.3116
KAE9	1	cth-2 (RNAi)	62	6	6.35	4.6e-06
KAE9	1	dhfr-1 (RNAi)	51	8	8.96	0.3768
KAE9	1	EV (RNAi)	22	8	9.41	N/A
KAE9	1	f25 (RNAi)	47	6	7.81	0.0765
KAE9	1	fib-1 (RNAi)	61	7	8.92	0.5738
KAE9	1	gcsh-1 (RNAi)	44	7	7.3	0.0021
KAE9	1	gcsh-2 (RNAi)	52	9	10.06	0.6017
KAE9	1	k07 (RNAi)	39	9	10.9	0.2492
KAE9	1	mel-32 (RNAi)	37	9	9.14	0.2425
Wild-type/Control	1	ahcy-1 (RNAi)	41	6	5.51	0.0031
Wild-type/Control	1	atic-1 (RNAi)	53	5	4.66	0.0033
Wild-type/Control	1	cbs-1 (RNAi)	52	6	6.27	0
Wild-type/Control	1	cdc48.2 (RNAi)	86	5	5.21	0.141
Wild-type/Control	1	ckb-2 (RNAi)	33	7	6.88	0
Wild-type/Control	1	cth-1 (RNAi)	53	5	5.34	0.02
Wild-type/Control	1	cth-2 (RNAi)	36	6	6.06	3.9e-07
Wild-type/Control	1	dhfr-1 (RNAi)	61	6	6.23	8.6e-07
Wild-type/Control	1	EV (RNAi)	61	5	5.02	N/A
Wild-type/Control	1	f25 (RNAi)	67	6	5.75	7.1e-06
Wild-type/Control	1	fib-1 (RNAi)	86	7	7.55	0
Wild-type/Control	1	gcsh-1 (RNAi)	59	5	5.47	0.0062
Wild-type/Control	1	gcsh-2 (RNAi)	20	5	5.4	0.0571
Wild-type/Control	1	gcst-1 (RNAi)	69	6	5.72	3.4e-07
Wild-type/Control	1	k07 (RNAi)	58	8	11.36	0
Wild-type/Control	1	mel-32 (RNAi)	51	6	5.63	0.0003
KAE9	2	afmd-1 (RNAi)	48	10	13.13	0.0577
KAE9	2	atic-1 (RNAi)	67	10	12.39	0.0278
KAE9	2	basl-1 (RNAi)	56	9	14.18	0.0122
KAE9	2	dao-3 (RNAi)	57	12	14.02	0.0003
KAE9	2	EV (RNAi)	42	10	10.43	N/A
KAE9	2	f38 (RNAi)	59	13	15.03	2.1e-05
KAE9	2	kmo-1 (RNAi)	36	12	11.67	0.0377
KAE9	2	kynu-1 (RNAi)	57	13	14.61	8.5e-06
KAE9	2	metr-1 (RNAi)	39	12	12.87	0.0017
KAE9	2	mtrr-1 (RNAi)	61	12	14.92	0.0012
KAE9	2	nkat-1 (RNAi)	39	12	12.15	0.0169
KAE9	2	nkat-3 (RNAi)	47	9	10.34	0.947
KAE9	2	sams-4 (RNAi)	54	12	13.74	0.0003
KAE9	2	tph-1 (RNAi)	38	20	20.05	0
KAE9	2	y106 (RNAi)	65	12	13.6	0.0034
Wild-type/Control	2	afmd-1 (RNAi)	88	7	6.82	0.0006
Wild-type/Control	2	atic-1 (RNAi)	64	6	6.28	0.2095
Wild-type/Control	2	basl-1 (RNAi)	64	7	6.8	0.0007
Wild-type/Control	2	dao-3 (RNAi)	73	6	7.66	0.0003
Wild-type/Control	2	EV (RNAi)	73	6	5.93	N/A
Wild-type/Control	2	f38 (RNAi)	65	8	8.11	0
Wild-type/Control	2	kmo-1 (RNAi)	61	7	7.05	0.0003
Wild-type/Control	2	kynu-1 (RNAi)	50	8	7.68	4.6e-07
Wild-type/Control	2	metr-1 (RNAi)	77	9	8.9	0
Wild-type/Control	2	mtrr-1 (RNAi)	77	7	6.61	0.0066
Wild-type/Control	2	nkat-1 (RNAi)	79	6	6.84	0.0008
Wild-type/Control	2	nkat-3 (RNAi)	81	6	5.59	0.0754
Wild-type/Control	2	sams-4 (RNAi)	66	6	6.64	0.0136
Wild-type/Control	2	tph-1 (RNAi)	49	6	5.84	0.5887
Wild-type/Control	2	y106 (RNAi)	77	7	6.77	0.0021
KAE9	3	ahcy-1 (RNAi)	61	15	17.54	0.0105
KAE9	3	basl-1 (RNAi)	59	15	16.27	0.1625
KAE9	3	EV (RNAi)	48	13	14.48	N/A
KAE9	3	f38 (RNAi)	54	24	21.54	6.9e-07
KAE9	3	kmo-1 (RNAi)	57	20	18.58	0.0059
KAE9	3	mel-32 (RNAi)	66	22	20.11	0.0001
KAE9	3	metr-1 (RNAi)	58	24	19.66	0.0001
KAE9	3	mthf-1 (RNAi)	99	10	13.88	0.8952
KAE9	3	pmt-1 (RNAi)	49	10	12.27	0.0531
KAE9	3	sams-1 (RNAi)	66	8	7.91	0
KAE9	3	sams-3 (RNAi)	49	27	22.76	3.7e-08
KAE9	3	sams-4 (RNAi)	64	20	17.84	0.0107
KAE9	3	sams-5 (RNAi)	68	15	16.72	0.05
KAE9	3	set-2 (RNAi)	61	16	17.93	0.0116
KAE9	3	tdo-2 (RNAi)	44	8	9.02	4.3e-06
KAE9	3	tph-1 (RNAi)	58	13	15.43	0.4151
KAE9	3	y106 (RNAi)	54	16	17.13	0.0586
Wild-type/Control	3	ahcy-1 (RNAi)	62	9	10.05	0.0004
Wild-type/Control	3	basl-1 (RNAi)	58	10	11.34	1.5e-07
Wild-type/Control	3	EV (RNAi)	52	8	8.13	N/A
Wild-type/Control	3	f38 (RNAi)	58	10	10.72	5e-06
Wild-type/Control	3	kmo-1 (RNAi)	63	16	15.16	0
Wild-type/Control	3	mel-32 (RNAi)	66	16	16.02	0
Wild-type/Control	3	metr-1 (RNAi)	60	12	12.18	1.3e-08
Wild-type/Control	3	mthf-1 (RNAi)	71	9	9.63	0.0089
Wild-type/Control	3	pmt-1 (RNAi)	44	7	7.3	0.0006
Wild-type/Control	3	sams-1 (RNAi)	72	7	7.35	0.0001
Wild-type/Control	3	sams-3 (RNAi)	69	18	17.59	0
Wild-type/Control	3	sams-4 (RNAi)	75	10	10.35	1.2e-05
Wild-type/Control	3	sams-5 (RNAi)	52	9	8.75	0.1639
Wild-type/Control	3	set-2 (RNAi)	59	10	12.39	2.1e-08
Wild-type/Control	3	tdo-2 (RNAi)	64	7	7.06	8.1e-06
Wild-type/Control	3	tph-1 (RNAi)	53	7	7.47	0.0358
Wild-type/Control	3	y106 (RNAi)	62	9	10.5	0.0002
KAE9	4	ahcy-1 (RNAi)	69	6	6.62	0
KAE9	4	alh-3 (RNAi)	65	6	6.92	0
KAE9	4	atic-1 (RNAi)	86	8	7.86	1.7e-08
KAE9	4	cbs-1 (RNAi)	43	8	7.67	0
KAE9	4	ckb-2 (RNAi)	61	8	7.74	0
KAE9	4	cth-1 (RNAi)	57	8	8.82	0.0228
KAE9	4	cth-2 (RNAi)	42	8	7.79	2.8e-06
KAE9	4	dhfr-1 (RNAi)	50	9	10.38	0.5672
KAE9	4	EV (RNAi)	49	10	9.76	N/A
KAE9	4	f25 (RNAi)	65	6	5.98	0
KAE9	4	fib-1 (RNAi)	41	8	8.41	0.0055
KAE9	4	gcsh-1 (RNAi)	50	8	8.84	0.0345
KAE9	4	gcsh-2 (RNAi)	55	6	6.64	0
KAE9	4	gcst-1 (RNAi)	55	8	8.2	0.0009
KAE9	4	k07 (RNAi)	33	8	9.61	0.4464
KAE9	4	mel-32 (RNAi)	36	7	8.08	0.0001
Wild-type/Control	4	ahcy-1 (RNAi)	63	6	6.25	0.2479
Wild-type/Control	4	alh-3 (RNAi)	16	5	5.06	0
Wild-type/Control	4	cbs-1 (RNAi)	41	7	6.8	0.1095
Wild-type/Control	4	ckb-2 (RNAi)	74	7	7.49	6.9e-09
Wild-type/Control	4	cth-1 (RNAi)	64	7	7	0.0009
Wild-type/Control	4	cth-2 (RNAi)	73	5	5.16	0
Wild-type/Control	4	dhfr-1 (RNAi)	41	7	7.12	0.0001
Wild-type/Control	4	EV (RNAi)	66	6	6.56	N/A
Wild-type/Control	4	f25 (RNAi)	73	7	6.74	0.1684
Wild-type/Control	4	fib-1 (RNAi)	58	9	8.47	0
Wild-type/Control	4	gcsh-1 (RNAi)	63	6	5.67	6.4e-09
Wild-type/Control	4	gcsh-2 (RNAi)	63	7	6.97	0.0054
Wild-type/Control	4	gcst-1 (RNAi)	65	7	6.69	0.3303
Wild-type/Control	4	k07 (RNAi)	45	7	6.73	0.2278
Wild-type/Control	4	mel-32 (RNAi)	36	7	7.17	0.0003
KAE9	5	ahcy-1 (RNAi)	74	5	5.34	0.0435
KAE9	5	alh-3 (RNAi)	49	4	5.27	0.0686
KAE9	5	cbs-1 (RNAi)	34	6	6.21	0.4173
KAE9	5	cth-1 (RNAi)	33	7	7.24	0.0022
KAE9	5	cth-2 (RNAi)	41	7	7.61	0.0001
KAE9	5	dhfr-1 (RNAi)	32	7	7.13	0.003
KAE9	5	EV (RNAi)	34	6	6.09	N/A
KAE9	5	f25 (RNAi)	33	15	16.88	0
KAE9	5	fib-1 (RNAi)	63	8	8.05	2.4e-08
KAE9	5	gcsh-2 (RNAi)	13	5	6	0.8588
KAE9	5	gcst-1 (RNAi)	30	6	7	0.0361
KAE9	5	k07 (RNAi)	30	7	7.43	0.0005
Wild-type/Control	5	ahcy-1 (RNAi)	103	5	4.64	0.6723
Wild-type/Control	5	alh-3 (RNAi)	31	5	5.48	0.0001
Wild-type/Control	5	cbs-1 (RNAi)	39	6	5.49	0.0001
Wild-type/Control	5	cth-1 (RNAi)	50	5	5.08	0.0246
Wild-type/Control	5	cth-2 (RNAi)	46	5	5.28	0.0001
Wild-type/Control	5	dhfr-1 (RNAi)	47	6	5.96	0
Wild-type/Control	5	EV (RNAi)	24	5	4.71	N/A
Wild-type/Control	5	f25 (RNAi)	43	6	6.07	5.8e-09
Wild-type/Control	5	fib-1 (RNAi)	89	7	8.35	0
Wild-type/Control	5	gcsh-2 (RNAi)	42	6	5.74	5.4e-08
Wild-type/Control	5	gcst-1 (RNAi)	56	5	5.21	0.0001
Wild-type/Control	5	k07 (RNAi)	41	5	5.02	0.0316
KAE9	6	afmd-1 (RNAi)	49	13	14.98	0.3393
KAE9	6	EV (RNAi)	39	15	16.08	N/A
KAE9	6	sams-1 (RNAi)	27	8	8.3	0
Wild-type/Control	6	afmd-1 (RNAi)	42	9	10.1	0.8016
Wild-type/Control	6	EV (RNAi)	55	9	9.82	N/A
Wild-type/Control	6	sams-1 (RNAi)	45	7	7.58	0
KAE9	7	afmd-1 (RNAi)	56	9	12.46	0.6313
KAE9	7	atic-1 (RNAi)	66	6	8.38	2.3e-05
KAE9	7	basl-1 (RNAi)	70	13	13.97	0.6136
KAE9	7	dao-3 (RNAi)	49	11	13.35	0.9966
KAE9	7	EV (RNAi)	34	11	13.35	N/A
KAE9	7	f38 (RNAi)	53	13	14.04	0.5387
KAE9	7	kmo-1 (RNAi)	45	15	13.58	0.9562
KAE9	7	kynu-1 (RNAi)	37	11	11.95	0.3712
KAE9	7	metr-1 (RNAi)	74	17	16.03	0.0357
KAE9	7	mtrr-1 (RNAi)	44	9	10.95	0.0536
KAE9	7	nkat-1 (RNAi)	71	13	14.94	0.1427
KAE9	7	nkat-3 (RNAi)	57	11	12.39	0.3598
KAE9	7	sams-4 (RNAi)	67	15	14.82	0.1971
KAE9	7	tph-1 (RNAi)	56	17	16.95	0.0059
KAE9	7	y106 (RNAi)	67	13	13.88	0.7302
Wild-type/Control	7	afmd-1 (RNAi)	53	8	7.79	0.2268
Wild-type/Control	7	atic-1 (RNAi)	33	6	6.67	1.6e-06
Wild-type/Control	7	basl-1 (RNAi)	51	7	7.02	0.0001
Wild-type/Control	7	dao-3 (RNAi)	43	8	7.88	0.3695
Wild-type/Control	7	EV (RNAi)	56	8	8.18	N/A
Wild-type/Control	7	f38 (RNAi)	69	10	9.91	1.1e-05
Wild-type/Control	7	kmo-1 (RNAi)	58	9	9.71	0.0008
Wild-type/Control	7	kynu-1 (RNAi)	51	7	7.31	0.0043
Wild-type/Control	7	metr-1 (RNAi)	58	10	10.07	5.6e-06
Wild-type/Control	7	mtrr-1 (RNAi)	39	7	7.56	0.1041
Wild-type/Control	7	nkat-1 (RNAi)	49	7	7.51	0.0339
Wild-type/Control	7	nkat-3 (RNAi)	40	7	6.93	9.9e-06
Wild-type/Control	7	sams-4 (RNAi)	46	8	8.07	0.5502
Wild-type/Control	7	tph-1 (RNAi)	61	6	6.33	3e-09
Wild-type/Control	7	y106 (RNAi)	52	7	7.4	0.0045
KAE9	8	afmd-1 (RNAi)	92	14	16.26	0.0004
KAE9	8	ahcy-1 (RNAi)	66	20	17.85	1.2e-05
KAE9	8	atic-1 (RNAi)	64	12	13.86	0.2047
KAE9	8	dao-3 (RNAi)	68	12	14.15	0.1062
KAE9	8	EV (RNAi)	65	10	12.46	N/A
KAE9	8	kynu-1 (RNAi)	72	10	12.1	0.6115
KAE9	8	mel-32 (RNAi)	36	23	19.75	2.1e-06
KAE9	8	mthf-1 (RNAi)	73	10	10.67	0.0764
KAE9	8	mtrr-1 (RNAi)	72	15	16.01	0.0029
KAE9	8	nkat-1 (RNAi)	63	14	15.21	0.0188
KAE9	8	nkat-3 (RNAi)	69	9	10.32	0.011
KAE9	8	pmt-1 (RNAi)	74	8	8.92	1.6e-05
KAE9	8	sams-3 (RNAi)	64	23	19.72	1.2e-08
KAE9	8	sams-5 (RNAi)	77	23	19.32	1.2e-08
KAE9	8	set-2 (RNAi)	71	18	16.94	0.0003
KAE9	8	tdo-2 (RNAi)	49	8	9.47	0.0015
Wild-type/Control	8	afmd-1 (RNAi)	74	9	10.39	0
Wild-type/Control	8	ahcy-1 (RNAi)	79	9	10.03	0
Wild-type/Control	8	atic-1 (RNAi)	57	7	7.6	0.6035
Wild-type/Control	8	dao-3 (RNAi)	70	8	8.67	0.0004
Wild-type/Control	8	EV (RNAi)	78	7	7.51	N/A
Wild-type/Control	8	kynu-1 (RNAi)	73	8	7.97	0.0165
Wild-type/Control	8	mel-32 (RNAi)	88	15	14.94	0
Wild-type/Control	8	mthf-1 (RNAi)	79	9	9.47	0
Wild-type/Control	8	mtrr-1 (RNAi)	77	9	9.91	9e-09
Wild-type/Control	8	nkat-1 (RNAi)	63	10	9.6	0
Wild-type/Control	8	nkat-3 (RNAi)	71	8	7.9	0.0968
Wild-type/Control	8	pmt-1 (RNAi)	71	7	7.75	0.3485
Wild-type/Control	8	sams-3 (RNAi)	72	11	13.17	0
Wild-type/Control	8	sams-5 (RNAi)	71	13	13.34	0
Wild-type/Control	8	set-2 (RNAi)	58	12	12.55	0
Wild-type/Control	8	tdo-2 (RNAi)	81	6	5.93	0
