## Supplementary material for "FMO rewires metabolism to promote longevity through tryptophan and one carbon metabolism": Supplementary Data 5.xlsx

### Sheet: Sheet1
Strain	Experiment	Food	n	Median	Mean	p-value
KAE9	1	alh-3 (RNAi)	131	31	28.87	9.8e-06
KAE9	1	atic-1 (RNAi)	124	31	28.73	0.0289
KAE9	1	cbs-1 (RNAi)	66	33	32.59	0.0458
KAE9	1	cth-2 (RNAi)	131	31	29.82	0.2105
KAE9	1	EV (RNAi)	128	31	30.43	N/A
KAE9	1	y106 (RNAi)	131	31	29.37	0.19
VC1668	1	alh-3 (RNAi)	131	28	27.34	0.3057
VC1668	1	atic-1 (RNAi)	129	31	28.54	0.0027
VC1668	1	cbs-1 (RNAi)	129	26	25.92	0.0567
VC1668	1	cth-2 (RNAi)	127	24	22.79	0
VC1668	1	EV (RNAi)	128	28	27	N/A
VC1668	1	y106 (RNAi)	69	28	28.19	0.2908
Wild-type/Control	1	alh-3 (RNAi)	134	26	26.42	0.0001
Wild-type/Control	1	atic-1 (RNAi)	137	28	26.35	0.1348
Wild-type/Control	1	cbs-1 (RNAi)	128	31	29.59	0.0044
Wild-type/Control	1	cth-2 (RNAi)	145	26	25.12	4e-08
Wild-type/Control	1	EV (RNAi)	127	28	27.79	N/A
Wild-type/Control	1	y106 (RNAi)	149	31	27.58	0.6435
KAE9	2	EV (RNAi)	130	34	32.94	N/A
KAE9	2	mel-32 (RNAi)	63	36	36.13	0.0082
KAE9	2	mtrr-1 (RNAi)	127	32	29.98	6.1e-09
KAE9	2	sams-1 (RNAi)	141	29	29.58	6e-06
VC1668	2	EV (RNAi)	140	27	27.01	N/A
VC1668	2	mel-32 (RNAi)	129	27	26.3	0.1868
VC1668	2	mtrr-1 (RNAi)	129	27	25.98	0.0003
VC1668	2	sams-1 (RNAi)	134	29	28.23	0.1905
Wild-type/Control	2	EV (RNAi)	123	29	27.43	N/A
Wild-type/Control	2	mel-32 (RNAi)	130	29	27.62	0.4558
Wild-type/Control	2	mtrr-1 (RNAi)	132	27	26.73	0.0024
Wild-type/Control	2	sams-1 (RNAi)	128	29	28.2	0.1727
KAE9	3	cbs-1 (RNAi)	101	37	35.48	0.8736
KAE9	3	cth-2 (RNAi)	109	33	34.26	0.0458
KAE9	3	EV (RNAi)	118	37	36.26	N/A
KAE9	3	mtrr-1 (RNAi)	114	37	35.64	0.2344
VC1668	3	cbs-1 (RNAi)	118	33	33.21	0.001
VC1668	3	cth-2 (RNAi)	114	30	27.64	2.5e-07
VC1668	3	EV (RNAi)	110	30	31.34	N/A
VC1668	3	mtrr-1 (RNAi)	117	30	31.34	0.9333
Wild-type/Control	3	cbs-1 (RNAi)	115	30	31.48	0.861
Wild-type/Control	3	cth-2 (RNAi)	110	33	31.38	0.7431
Wild-type/Control	3	EV (RNAi)	104	33	31.87	N/A
Wild-type/Control	3	mtrr-1 (RNAi)	109	33	32.39	0.9995
KAE9	4	alh-3 (RNAi)	118	37	37.95	0.1676
KAE9	4	atic-1 (RNAi)	117	33	30.62	0
KAE9	4	EV (RNAi)	119	37	38.34	N/A
KAE9	4	sams-1 (RNAi)	113	33	33.58	3.2e-07
KAE9	4	Y106 (RNAi)	126	37	38.22	0.5041
VC1668	4	alh-3 (RNAi)	107	33	32.47	0.5139
VC1668	4	atic-1 (RNAi)	112	33	33.42	0.2617
VC1668	4	EV (RNAi)	114	33	32.92	N/A
VC1668	4	sams-1 (RNAi)	119	29	30.08	0.0002
VC1668	4	Y106 (RNAi)	123	33	32.99	0.926
Wild-type/Control	4	alh-3 (RNAi)	124	33	34.06	0.0509
Wild-type/Control	4	atic-1 (RNAi)	108	33	32.5	0.1065
Wild-type/Control	4	EV (RNAi)	122	33	31.97	N/A
Wild-type/Control	4	sams-1 (RNAi)	110	29	30.13	0.0079
Wild-type/Control	4	Y106 (RNAi)	119	33	33.78	0.0301
KAE9	5	EV (RNAi)	110	31	29.86	N/A
KAE9	5	mel-32 (RNAi)	97	35	32.96	4.6e-06
KAE9	5	mtrr-1 (RNAi)	123	31	29.11	0.2322
KAE9	5	sams-1 (RNAi)	134	28	29.01	0.1177
VC1668	5	EV (RNAi)	123	28	26.59	N/A
VC1668	5	mel-32 (RNAi)	114	28	27.79	0.2263
VC1668	5	mtrr-1 (RNAi)	112	26	25.36	0.0298
VC1668	5	sams-1 (RNAi)	112	26	26.35	0.9106
Wild-type/Control	5	EV (RNAi)	118	31	28.25	N/A
Wild-type/Control	5	mel-32 (RNAi)	121	31	28	0.6527
Wild-type/Control	5	mtrr-1 (RNAi)	123	28	26.38	0.0013
Wild-type/Control	5	sams-1 (RNAi)	136	28	28.21	0.83
KAE9	6	afmd-1 (RNAi)	130	29	29.39	0.0173
KAE9	6	EV (RNAi)	124	33	32.18	N/A
KAE9	6	kmo-1 (RNAi)	125	27	27.38	0
KAE9	6	kynu-1 (RNAi)	119	29	29.5	1.1e-06
KAE9	6	nkat-1 (RNAi)	125	35	34.39	0.0159
KAE9	6	tdo-2 (RNAi)	131	35	36.14	2.8e-06
VC1668	6	afmd-1 (RNAi)	93	27	27.18	0.8607
VC1668	6	EV (RNAi)	91	27	27.11	N/A
VC1668	6	kmo-1 (RNAi)	91	25	24.76	4.4e-08
VC1668	6	kynu-1 (RNAi)	109	27	27.17	0.81
VC1668	6	nkat-1 (RNAi)	109	27	27.62	0.8944
VC1668	6	tdo-2 (RNAi)	74	29	29.01	0.003
Wild-type/Control	6	afmd-1 (RNAi)	132	29	28.01	0.2412
Wild-type/Control	6	EV (RNAi)	139	29	28.42	N/A
Wild-type/Control	6	kmo-1 (RNAi)	133	23	23.05	0
Wild-type/Control	6	kynu-1 (RNAi)	137	27	27.1	0.0002
Wild-type/Control	6	nkat-1 (RNAi)	131	27	27.46	0.0271
Wild-type/Control	6	tdo-2 (RNAi)	129	35	35.31	0
KAE9	7	afmd-1 (RNAi)	114	35	33.93	0.0194
KAE9	7	EV (RNAi)	118	33	33.31	N/A
KAE9	7	kmo-1 (RNAi)	122	31	28.39	0
KAE9	7	kynu-1 (RNAi)	130	33	33.46	0.6772
KAE9	7	nkat-1 (RNAi)	108	35	35.57	3.5e-05
KAE9	7	tdo-2 (RNAi)	139	38	38.09	0
VC1668	7	afmd-1 (RNAi)	105	31	28.76	0.4406
VC1668	7	EV (RNAi)	99	28	28.34	N/A
VC1668	7	kmo-1 (RNAi)	92	26	25.62	5.3e-08
VC1668	7	kynu-1 (RNAi)	108	31	31.95	0
VC1668	7	nkat-1 (RNAi)	100	28	28.79	0.4316
VC1668	7	tdo-2 (RNAi)	100	35	33.48	0
Wild-type/Control	7	afmd-1 (RNAi)	127	31	30.56	0.0006
Wild-type/Control	7	EV (RNAi)	141	31	29.38	N/A
Wild-type/Control	7	kmo-1 (RNAi)	135	26	25.51	0
Wild-type/Control	7	kynu-1 (RNAi)	132	31	32.14	1.2e-08
Wild-type/Control	7	nkat-1 (RNAi)	65	31	30.49	0.0971
Wild-type/Control	7	tdo-2 (RNAi)	137	38	37.31	0
KAE9	8	alh-3 (RNAi)	129	35	34.2	1.4e-05
KAE9	8	atic-1 (RNAi)	141	33	32.55	0.0115
KAE9	8	cbs-1 (RNAi)	135	35	37.05	0.6888
KAE9	8	cth-2 (RNAi)	144	33	32.29	0
KAE9	8	EV (RNAi)	134	39	37.22	N/A
KAE9	8	y106 (RNAi)	122	39	36.51	0.5839
VC1668	8	alh-3 (RNAi)	129	31	30.92	0.5238
VC1668	8	atic-1 (RNAi)	109	33	31.38	0.0199
VC1668	8	cbs-1 (RNAi)	140	33	31.9	0.0107
VC1668	8	cth-2 (RNAi)	109	26	26.83	8.6e-09
VC1668	8	EV (RNAi)	116	31	30.57	N/A
VC1668	8	y106 (RNAi)	122	33	31.38	0.0239
Wild-type/Control	8	alh-3 (RNAi)	137	33	31.92	0.9149
Wild-type/Control	8	atic-1 (RNAi)	137	33	31.66	0.1683
Wild-type/Control	8	cbs-1 (RNAi)	138	33	34.88	5.7e-06
Wild-type/Control	8	cth-2 (RNAi)	157	26	27.32	0
Wild-type/Control	8	EV (RNAi)	139	33	31.71	N/A
Wild-type/Control	8	y106 (RNAi)	119	33	31.42	0.4773
KAE9	9	cth-2 (RNAi)	142	29	27.75	0
KAE9	9	EV (RNAi)	145	33	32.7	N/A
KAE9	9	sams-1 (RNAi)	146	35	34.79	0.0009
VC1668	9	cth-2 (RNAi)	135	25	23.84	0
VC1668	9	EV (RNAi)	134	27	27.1	N/A
VC1668	9	sams-1 (RNAi)	135	31	31.47	0
Wild-type/Control	9	cth-2 (RNAi)	172	25	23.84	0
Wild-type/Control	9	EV (RNAi)	132	27	27.2	N/A
Wild-type/Control	9	sams-1 (RNAi)	151	35	35.34	0
KAE9	10	EV (RNAi)	56	29	29.43	N/A
KAE9	10	mel-32 (RNAi)	60	38	38.82	0
VC1668	10	EV (RNAi)	68	29	28.1	N/A
VC1668	10	mel-32 (RNAi)	66	29	28	0.7177
Wild-type/Control	10	EV (RNAi)	63	29	27.49	N/A
Wild-type/Control	10	mel-32 (RNAi)	63	26	25.89	0.0093
