## Supplementary material for "FMO rewires metabolism to promote longevity through tryptophan and one carbon metabolism": Supplementary Data 7.xlsx

### Sheet: Sheet1
	Reactions	genes used in the model projection	RT-PCR fold change in FMO-2 OE (normalized to the wild type)	RT-PCR fold change in FMO-2 KO (normalized to the wild type)
Reaction 1 (R1):	met --> sam	sams-1	1.19728	6.80264
Reaction 2 (R2):	sam --> sah	mtrr-1	1.22016	1.61034
Reaction 3 (R3):	sah --> hcy	ahcy-1	2.05072	4.48447
Reaction 4 (R4):	hcy + 5mthf --> met + thf	metr-1	1.61717	3.46377
Reaction 5 (R5):	hcy --> cyst	cbs-1	1.22	1.14139
Reaction 6 (R6):	cyst --> cys	cth-2	1.94611	3.35623
Reaction 7 (R7):	thf --> 5,10thf	mel-32	1.12554	2.37445
Reaction 8 (R8):	5,10thf --> 5mthf	mthf-1	1.30629	2.63805
Reaction 9 (R9):	met input (methionine transport)	n/a (fold change assumed to be 1)	1	1
Reaction 10 (R10):	thf input (folate transport)	n/a (fold change assumed to be 1)	1	1
Reaction 11 (R11):	sam output	set-2	0.990922	0.891613
Reaction 12 (R12):	cys output	gcs-1	1.24798	1.32226
Reaction 13 (R13):	5,10thf output	tyms-1	0.683434	0.448541
