## Supplementary material for "FMO rewires metabolism to promote longevity through tryptophan and one carbon metabolism": Supplementary Data 8.xlsx

### Sheet: Sheet1
	R1	R2	R3	R4	R5	R6	R7	R8	R9	R10	R11	R12	R13
met	-1	0	0	1	0	0	0	0	1	0	0	0	0
sam	1	-1	0	0	0	0	0	0	0	0	-1	0	0
sah	0	1	-1	0	0	0	0	0	0	0	0	0	0
hcy	0	0	1	-1	-1	0	0	0	0	0	0	0	0
cyst	0	0	0	0	1	-1	0	0	0	0	0	0	0
cys	0	0	0	0	0	1	0	0	0	0	0	-1	0
thf	0	0	0	1	0	0	-1	0	0	1	0	0	0
5,10thf	0	0	0	0	0	0	1	-1	0	0	0	0	-1
5mthf	0	0	0	-1	0	0	0	1	0	0	0	0	0
