## Supplementary material for "FMO rewires metabolism to promote longevity through tryptophan and one carbon metabolism": Supplementary Data 9.xlsx

### Sheet: Sheet1
Substrate	Km (mM)	kcat (sec-1)	Catalytic Efficiency (sec-1 M-1)
NADPH	2.50 ± 1.24	264 ± 98	105000 ± 65000
Methimazole	1.92 ± 1.14	13.0 ± 6.0	6800 ± 5100
Tryptophan	0.88 ± 0.43	9.7 ± 1.5	11000 ± 5000
Aspartic Acid	N.D.	N.D.	N.D.	Activity starts at 1 mM
Glutamine	N.D.	N.D.	N.D.	Activity starts at 3 mM
TMA	N.D.	N.D.	N.D.	Activity starts at 10 mM
Cysteine	N.D.	N.D.	N.D.	Activity starts at 10 mM
Phenylalanine	N.D.	N.D.	N.D.	Activity starts at 10 mM
L-Methionine	N.D.	N.D.	N.D.	Activity starts at 20 mM
Valine	N.D.	N.D.	N.D.	Activity starts at 30 mM
β-alanine	N.D.	N.D.	N.D.
uracil	N.D.	N.D.	N.D.
2-heptanone	N.D.	N.D.	N.D.
