## Supplementary material for "FMO rewires metabolism to promote longevity through tryptophan and one carbon metabolism": Supplementary Data 11.xlsx

### Sheet: Sheet1
Genes	Forward Primers (5'-3')	Reverse Primers (5'-3')
sams-1	CAAATTTCTGACGCCGTTCTC	TCCGCAGAGCATAACCATAC
mtrr-1	GGAACTGGAGTCTCGGTATTTC	ACGACATCCAAAGAAGAGAACA
ahcy-1	TGAGACTCTTACTGCTCTCG	GGAGAAGATGTTGCAGGAAG
metr-1	GTCGAAGTGGTCTGATTCTT	GCCATCTCTTCAGGAGTTTC
cbs-1	GCCATCTCATACGCAACA	CAGGGTATGCAAGACAGTATC
cth-2	AGAACCAGAGCAATGGGATATG	GGGTTTCCAGCACGAGAATAA
mel-32	GTACACCAACAACGAGAACA	CAGCCTTGCTTGTGAAGT
mthf-1	CGGTTGTCGAGGAGAAGATAAC	GACAAATCGAGGTGGGAAGAA
set-2	GAAGAAGCAGAAACCGAGAA	CCTCTTCAGATCGTGGTTTG
gcs-1	GGAGGAAAGAGGATTGGAAC	GTAGCCAACAGAACATGGAT
tyms-1	GAGAAGGAACACGAAGAGATG	CGTGGTAAGCAACGGAAT
